# Identification of QTL hotspots affecting agronomic traits and high-throughput vegetation indices in rainfed wheat

**DOI:** 10.1101/2021.06.25.449881

**Authors:** Rubén Rufo, Andrea López, Marta S. Lopes, Joaquim Bellvert, Jose Miguel Soriano

## Abstract

Understanding the genetic basis of agronomic traits is essential for wheat breeding programmes to develop new cultivars with enhanced grain yield under climate change conditions. The use of high-throughput phenotyping (HTP) technologies for the assessment of agronomic performance through drought-adaptive traits opens new possibilities in plant breeding. HTP together with a genome-wide association study (GWAS) mapping approach can become a useful method to dissect the genetic control of complex traits in wheat to enhance grain yield under drought stress. This study aimed to identify molecular markers associated with agronomic and remotely sensed vegetation index (VI)-related traits under rainfed conditions in bread wheat and to use an *in silico* candidate gene (CG) approach to search for upregulated CGs under abiotic stress. The plant material consisted of 170 landraces and 184 modern cultivars from the Mediterranean basin that were phenotyped for agronomic and VI traits derived from multispectral images over three and two years, respectively. GWAS identified 2579 marker–trait associations (MTAs). The QTL overview index statistic detected 11 QTL hotspots involving more than one trait in at least two years. A candidate gene analysis detected 12 CGs upregulated under abiotic stress in 6 QTL hotspots. The current study highlights the utility of VI to identify chromosome regions that contribute to yield and drought tolerance under rainfed Mediterranean conditions.
