## Supplementary material for "Identification of QTL hotspots affecting agronomic traits and high-throughput vegetation indices in rainfed wheat": Online Resource 3

### Sheet: Hoja1
Hotspot	Position	N MTAs	Max -logP	N environments	N Traits	Left marker	Position bp	Right marker	Position bp	CI (Mb)
QTL1A.1	24-29-31	18	18.44	2	2	BS00056550_51	7294564	Kukri_c29655_239	9579957	2.28539
QTL1A.2	68-70-76	57	18.46	4	6	RAC875_c46269_387	57768485	RAC875_c25507_551	368816104	311.048
QTL1A.3	87-88-90	11	6.12	1	1	Ku_c1313_1673	513662325	Excalibur_c44668_382	516454576	2.79225
QTL1B.1	50-84-95	263	7.28	4	11	Excalibur_c95656_129	44933589	BobWHIte_c48071_144	614455913	569.522
QTL1B.2	107-114-124	52	6.79	4	6	BS00072791_51	629262942	RFL_Contig2971_282	652455350	23.1924
QTL2A.1	97-102-110	109	6.58	4	10	Tdurum_contig47258_1039	59558215	Ku_c5710_312	605800259	546.242
QTL2A.2	149-151-153	25	5.52	2	6	IAAV880	755788335	Tdurum_contig50839_593	758514679	2.72634
QTL2B.1	84-109-111	68	6.21	4	9	tplb0045o20_1168	65353658	Tdurum_contig80351_311	683047376	617.694
QTL2B.2	155-157-161	21	7.32	1	4	Jagger_c10188_98	786105407	BS00072840_51	789605653	3.50025
QTL2D.1	39-41-45	29	6.2	2	6	Kukri_c16477_181	61979485	BS00067584_51	79416689	17.4372
QTL3A.1	85-86-91	46	6.15	3	7	BS00062645_51	477986355	RFL_Contig4921_2420	564943996	86.9576
QTL3A.2	176-177-178	9	5.91	2	2	Excalibur_c77321_69	737299578	Tdurum_contig31235_99	739397160	2.09758
QTL3B.1	59-62-82	104	6.92	4	14	wsnp_JD_c828_1226159	60254704	RAC875_rep_c118396_333	688579437	628.325
QTL3D.1	142-143-144	32	6.98	2	5	Kukri_rep_c87658_1436	613696030	wsnp_Ex_c13629_21411429	609166802	-4.52923
QTL3D.2	147-149-150	13	7.09	1	3	wsnp_Ra_c7174_12417331	604361939	RAC875_c31922_138	603414537	-0.947402
QTL3D.3	152-153-154	8	6.39	1	3	IACX5824	596915175	D_GBF1XID01ETBRB_172	596088867	-0.826308
QTL4A.1	48-49-53	77	7.43	4	6	wsnp_Ex_c3666_6687919	133060271	RAC875_c37840_704	585444588	452.384
QTL4A.2	150-151-153	8	5.26	2	5	Excalibur_c74390_108	733915685	RAC875_c11702_1015	739524596	5.60891
QTL5A.1	42-44-48	21	5.43	2	4	Tdurum_contig10128_593	48464907	BS00076221_51	450463881	401.999
QTL5A.2	80-89-100	56	5.77	3	6	RAC875_c16943_404	558246489	BobWHIte_c16397_524	619682398	61.4359
QTL5B.1	37-40-47	55	6.13	3	6	GENE-0782_747	56565762	wsnp_BE497820B_Ta_2_1	411930912	355.365
QTL5B.2	54-61-64	51	6.22	3	6	BobWHIte_c47103_84	457342562	BS00039492_51	487602616	30.2601
QTL5B.3	68-69-69	10	5.37	3	3	GENE-3574_643	519148851	TA002629-0202	526576640	7.42779
QTL5B.4	159-161-163	21	18.17	3	8	wsnp_Ku_c3151_5892200	680852782	RAC875_c278_1801	683143220	2.29044
QTL6B.1	55-65-69	68	6.05	4	10	Kukri_c39151_460	121790105	wsnp_Ex_rep_c66315_64480670	574025045	452.235
QTL7A.1	110-114-119	40	6.48	2	4	BS00024786_51	79542753	Kukri_rep_c101532_1046	84767559	5.22481
QTL7A.2	123-135-140	90	5.85	2	5	Ku_c11827_464	108816521	BS00077891_51	647308676	538.492
QTL7B.1	68-72-75	35	5.39	2	4	wsnp_Ex_c7783_13259751	155903796	BS00059062_51	545991507	390.088
